# Decreased accuracy of forensic DNA mixture analysis for groups with lower genetic diversity

**DOI:** 10.1101/2023.08.25.554311

**Authors:** Maria Flores, Cara Ly, Evan Ho, Niquo Ceberio, Kamillah Felix, Hannah Mariko Thorner, Miguel Guardado, Matt Paunovich, Chris Godek, Carina Kalaydjian, Rori Rohlfs

## Abstract

Forensic investigation of DNA samples from multiple contributors has become commonplace. These complex analyses use statistical frameworks accounting for multiple levels of uncertainty in allelic contributions from different individuals, particularly for samples containing few molecules of DNA. These methods have been thoroughly tested along some axes of variation, but less attention has been paid to accuracy across human genetic variation. Here, we quantify the accuracy of DNA mixture analysis over 244 human groups. We find higher false inclusion rates for mixtures with more contributors, and for groups with lower genetic diversity. Even for two-contributor mixtures where one contributor is known and the reference group is correctly specified, false inclusion rates are 1e-5 or higher for 56 out of 244 groups. This means that, depending on multiple testing, some false inclusions may be expected. These false positives could be lessened with more selective and conservative use of DNA mixture analysis.

**HIGHLIGHTS:**

1. Groups with lower genetic diversity have higher mixture analysis false positive rates.
2. Analyses with mis-specified references have somewhat higher false positive rates.
3. Mixture analysis accuracy decreases with more mixture contributors.

**GRAPHICAL ABSTRACT:** 
