## Supplemental Table 2 for "Decreased accuracy of forensic DNA mixture analysis for groups with lower genetic diversity"

	AverageExpHet
Afghanistan.1_new.csv	0.781138538461538
Afghanistan.2_new.csv	0.779477307692308
Afghanistan.3_new.csv	0.786214923076923
Afghanistan.4_new.csv	0.791379615384615
Afghanistan.5_new.csv	0.781048307692308
Afghanistan.6_new.csv	0.787934769230769
Africa_new.csv	0.78878664
Albania_new.csv	0.781509230769231
Angola.1_new.csv	0.779157523846154
Angola.2_new.csv	0.785756174615385
Argentina.2_new.csv	0.787799076923077
Argentina.3_new.csv	0.790459787638462
Argentina.4_new.csv	0.787726346769231
Argentina.5_new.csv	0.789798871715385
Asia_new.csv	0.786465056923077
Aust.Abor.1_new.csv	0.7827319
Aust.Abor.2_new.csv	0.777076353076923
Aust.Cauc._new.csv	0.787192360769231
Azerbaijan_new.csv	0.784120777646154
Azores.2_new.csv	0.788199846153846
BahiaBlanca.238_new.csv	0.783487589230769
Bangladesh.1_new.csv	0.792868597692308
Bangladesh.248_new.csv	0.795812149230769
Basque.1_new.csv	0.78836865
Basque.3_new.csv	0.777076672307692
Belarus.1_new.csv	0.771966076923077
Belgium.2_new.csv	0.781128923076923
Berber.1_new.csv	0.788198384615385
Berber.2_new.csv	0.778909230769231
Berber.3_new.csv	0.772803692307692
Berber.4_new.csv	0.783149538461538
Bosnia.2_new.csv	0.778053846153846
Brazil.1_new.csv	0.792722771538461
Brazil.12_new.csv	0.792222844615385
Brazil.2_new.csv	0.794701705133462
Brazil.3_new.csv	0.795164400769231
Brazil.4_new.csv	0.797349095420615
Brazil.7_new.csv	0.796183131538462
BuenosAires.250_new.csv	0.787905328309846
CanCau.243_new.csv	0.784417754615385
Cauca.227_new.csv	0.753525176923077
CearaBrazil.232_new.csv	0.786017193076923
China.1_new.csv	0.773805190769231
China.10_new.csv	0.769659909230769
China.11_new.csv	0.768360366153846
China.12_new.csv	0.766959853076923
China.14_new.csv	0.767221577692308
China.17_new.csv	0.773892307692308
China.19_new.csv	0.766804846153846
China.2_new.csv	0.773489212161538
China.20_new.csv	0.766983153846154
China.21_new.csv	0.773484388461538
China.22_new.csv	0.766445307692308
China.24_new.csv	0.770212994615385
China.25_new.csv	0.764861125384615
China.26_new.csv	0.777607331538462
China.28_new.csv	0.759031010643943
China.29_new.csv	0.765350571538462
China.30_source_new.csv	0.715740264415064
China.31_new.csv	0.763478515384615
China.34_new.csv	0.784206005384615
China.37_new.csv	0.760436049230769
China.38_new.csv	0.772919153815385
China.39_new.csv	0.768005923076923
China.5_new.csv	0.775190153846154
China.6_new.csv	0.773448548461538
China.7_new.csv	0.789407657692308
China.8_new.csv	0.763214796923077
China.9_new.csv	0.774319456923077
Chubut.250_new.csv	0.777665363176923
Colombia.1_new.csv	0.779259846153846
Colombia.2_new.csv	0.790845230769231
Colombia.3_new.csv	0.789630153846154
Colombia.4_new.csv	0.768504846153846
Colombia.6_new.csv	0.778169216923077
Cordoba.250_new.csv	0.785176443444769
Cree.243_source_new.csv	0.741138186153846
Croatia.1_new.csv	0.780590491538461
Derung.249_new.csv	0.675242611538462
Dutch.223_new.csv	0.784810423753846
E.Slovak.5_new.csv	0.775420352161538
E.Slovak.6_new.csv	0.782384169038462
Eq.Guinea.2_new.csv	0.785757615384615
ETimor.229_new.csv	0.786219230769231
Eygpt.1_new.csv	0.768426923076923
Eygpt.2_new.csv	0.788977
Eygpt.3_new.csv	0.789428846153846
FBIAfAm_expanded_new.csv	0.789947359762923
FBIApache_expanded_new.csv	0.707119760349154
FBICauc_expanded_new.csv	0.781104193076923
FBIGuamFilipinos_expanded_new.csv	0.774153914771615
FBINavajo_expanded_new.csv	0.701584023536308
FBISEHisp_expanded_new.csv	0.791067609294923
FBISWHisp_expanded_new.csv	0.769237842930231
FBITrinidad_expanded_new.csv	0.802645010032308
FujianChina.233_new.csv	0.753228525384615
Greece.2_new.csv	0.786099692307692
Greece.4_new.csv	0.786427457692308
Haiti_new.csv	0.788395026923077
HanShanghai.221_new.csv	0.773313742307692
Hungary.1_new.csv	0.7852508679
Hungary.3_new.csv	0.784247456153846
India.1_new.csv	0.789847076923077
India.14_new.csv	0.780098923076923
India.15_new.csv	0.790486846153846
India.16_new.csv	0.788785384615385
India.17_new.csv	0.786057153846154
India.2_new.csv	0.793356307692308
India.3_new.csv	0.773878461538462
India.4_new.csv	0.783746923076923
India.5_new.csv	0.785106846153846
India.6_new.csv	0.786307538461538
India.8_new.csv	0.783309153846154
Indonesia_new.csv	0.775643347692308
Inuit.1_new.csv	0.738208577692308
Inuit.3_source_new.csv	0.699126923076923
Iran.1_new.csv	0.791438307692308
Iran.2_new.csv	0.783465326153846
Iraq_new.csv	0.777013366923077
Italy.7_new.csv	0.787355846153846
Japan.1_new.csv	0.777115076923077
Japan.2_new.csv	0.773129268461538
Japan.236_new.csv	0.769928098461539
Jewish.1_new.csv	0.778047307692308
Khoe_new.csv	0.785559854457897
Korea.2_new.csv	0.770439767692308
Korea.3_new.csv	0.771570769230769
Macedonia.2_new.csv	0.784788461538462
Malaysia.1_new.csv	0.784117692307692
Malaysia.2_new.csv	0.769040230769231
Malaysia.3_new.csv	0.770701076923077
Malaysia.4_new.csv	0.755057307692308
Maldives_new.csv	0.787345244615385
Malta_new.csv	0.782796692307692
MarDelPlata.238_new.csv	0.785553765384615
Mayan.240_new.csv	0.747029093076923
Mazatex.240_new.csv	0.720681697692308
Mexico.1_new.csv	0.788293087692308
Mexico.2_new.csv	0.745085488461538
Mexico.3_new.csv	0.772074381538462
Mexico.4_new.csv	0.744885052307692
Mexico.5_new.csv	0.760264758461538
Mexico.6_new.csv	0.759298643846154
Morocco.3_new.csv	0.786476
Mozambique_new.csv	0.783272846153846
NahuaChapala.240_new.csv	0.704960209230769
NahuaPuebla.240_new.csv	0.729057990769231
Nat.Am.1_new.csv	0.708133531538462
Nat.Am.10_new.csv	0.683791384615385
Nat.Am.11_new.csv	0.694513692307692
Nat.Am.12_new.csv	0.701281461538461
Nat.Am.13_new.csv	0.713208846153846
Nat.Am.14_new.csv	0.696997076923077
Nat.Am.15_new.csv	0.717506307692308
Nat.Am.16_new.csv	0.679855615384615
Nat.Am.2_new.csv	0.786279743076923
Nat.Am.4_new.csv	0.702573733846154
Nat.Am.8_new.csv	0.712926307692308
Nat.Am.9_source_new.csv	0.703942
Nepal_new.csv	0.782252376923077
Neuquen.250_new.csv	0.781108117962846
Nicaragua_new.csv	0.776448076923077
Nu.249_new.csv	0.696554307692308
NZAsian_new.csv	0.782047538461538
NZCauc.1_new.csv	0.785679538461538
NZE.Polynesian_new.csv	0.771663230769231
NZW.Polynesian_new.csv	0.775138076923077
Ojbwe.243_new.csv	0.69832075
Oman_new.csv	0.787004384615385
ParanaBrazil.241_new.csv	0.792509384615385
Poland.2_new.csv	0.779216230769231
Poland.3_new.csv	0.781209229230769
Poland.5_new.csv	0.777971069230769
Poland.8_new.csv	0.782979038461538
Portugal.2_new.csv	0.784068683076923
Portugal.4_new.csv	0.783107846153846
Romani.1_new.csv	0.785731479230769
Romani.2_new.csv	0.778802461538462
Romani.3_new.csv	0.782089307692308
Romani.4_new.csv	0.786814384615385
Romani.5_new.csv	0.740196153846154
Romani.6_new.csv	0.782398692307692
Romani.7_new.csv	0.777089769230769
RutheneVoj_new.csv	0.770186706419247
S.Af.Cauc._new.csv	0.784293576923077
S.Af.Colored_new.csv	0.797105063015795
S.Africa.1_new.csv	0.782092307692308
S.Africa.2_new.csv	0.724169321925353
SABlack.242_new.csv	0.786979841450183
SAColoured.242_new.csv	0.803970301645947
SAIndian.242_new.csv	0.793486599587538
Salishan.243_source_new.csv	0.740976050769231
San_new.csv	0.794627421528485
SantaCruz.250_new.csv	0.776906463909231
SaudiArabia_new.csv	0.772723230769231
SAWhite.242_new.csv	0.787435328030706
Scotland_new.csv	0.795935846153846
Serbia.1_new.csv	0.783006039230769
Serbia.2_new.csv	0.767765384615385
Siberia_new.csv	0.769008411346154
SolvakVoj_new.csv	0.778210966586902
Somalia_new.csv	0.777315230769231
Spain.1_new.csv	0.7878406
Spain.2_new.csv	0.785892260348867
Spain.4_new.csv	0.786832384615385
Spain.5_new.csv	0.782637384615385
Spain.6_new.csv	0.782851378461539
Sweden.3_new.csv	0.773996
Tanzania_new.csv	0.787027003076923
Thailand_new.csv	0.781154923076923
TianjinNChina.231_new.csv	0.766059288461538
Tibet.10_new.csv	0.764565076923077
Tibet.2_new.csv	0.760974489230769
Tibet.3_new.csv	0.762656057692308
Tibet.5_new.csv	0.767802101538462
Tibet.6_new.csv	0.768895753076923
Tibet.7_new.csv	0.796689306923077
Tibet.8_new.csv	0.750703977692308
Tibet.9_new.csv	0.739946923076923
Tojolabal.240_new.csv	0.673529396923077
Trin.Af._source_new.csv	0.802466916153846
Turkish.220_new.csv	0.782165422620209
Tzeltal.240_new.csv	0.678076923076923
Tzotzil.240_new.csv	0.706095609230769
Uganda_new.csv	0.781454769230769
USAf.10_new.csv	0.794903560515385
USAf.9_new.csv	0.79018166008486
USCauc.1_new.csv	0.780173343846154
USCauc.10_new.csv	0.782111468638462
USCauc.5_new.csv	0.783607083076923
USCauc.9_new.csv	0.780837907401667
USHisp.10_new.csv	0.782483832676923
USHisp.2_new.csv	0.779697204615385
USHisp.3_new.csv	0.769327860769231
USHisp.5_new.csv	0.776871758461538
USHisp.6_new.csv	0.787153753846154
USHisp.8_new.csv	0.795537753846154
USHisp.9_new.csv	0.789492547393344
Vietnam.2_new.csv	0.774693076923077
WNahua.240_new.csv	0.72859854
WRomanian.235_new.csv	0.783182087692308
WSlovakia_new.csv	0.777872317255251
Yemen.1_new.csv	0.777698384615385
YunnanTibet.249_new.csv	0.761495501538462
