## Supplemental Table 3 for "Decreased accuracy of forensic DNA mixture analysis for groups with lower genetic diversity"

### Sheet: Sheet1
Population	Issue	Source Paper Citation
Afghanistan.244	Same cited source as Afghanistan.6, but multiple discrepancies when comparing the allele frequency values between the aggregate study and source. The values for Afghanistan.6 are consistent with what is recorded in the source.	Älgenäs, C., and Tillmar, A.O. (2014). Population genetics of 29 autosomal STRs and 17 Y-chromosomal STRs in a population sample from Afghanistan. Int J Legal Med 128, 279–280. 10.1007/s00414-013-0902-z.
Azerbaijan	The source has frequency values written to greater precision (more decimal points) compared to the aggregate study.	Nasibov, E., Bulbul, O., Jabrayili, G., Zorlu, T., Shahzad, M.S., Cengiz, S., Filoglu, G., Altuncul, H., and Sadixov, G. (2013). Allele frequencies of 15 STR loci in Azerbaijan population. Forensic Science International: Genetics 7, e99–e100. 10.1016/j.fsigen.2013.03.004.
Azores.1	Source has frequency values for alleles 6.3, 8.3, 10.2, 17.2, 18.2, 19.2, 20.2, 23.3, 24.2, 26.2, 35, 35.2 that are not included in the aggregate study. All of these alleles are recorded in STRBase. The sums of the frequency values for all loci are the same in both the aggregate study and source.	Lopes, V., Serra, A., Gamero, J., Sampaio, L., Balsa, F., Oliveira, C., Batista, L., Corte-Real, F., Vieira, D.N., Vide, M.C., et al. (2009). Allelic frequency distribution of 17 STRs from Identifiler and PowerPlex-16 in Central Portugal area and the Azores archipelago. Forensic Science International: Genetics 4, e1–e7. 10.1016/j.fsigen.2008.12.001.
Bah.Af	D21S11 allele 24.3 frequency value is 0.0064 in the source vs 0.0054 in the aggregate study. The sum of frequency values for locus D21S11 is closer to 1 in the source. TH01 allele 10 frequency value is 0.0158 in the source vs 0.0159 in the aggregate study. The sum of frequency values for locus TH01 is closer to 1 in aggregate study.	Budowle, B., Shea, B., Niezgoda, S., and Chakraborty, R. (2001). CODIS STR loci data from 41 sample populations. J Forensic Sci 46, 453–489.
Belarus.2	D21S1 allele 28 frequency value is 0.146 in the source vs 0.149 in the aggregate study. D21S11 allele 34.2 frequency value is 0.005 in the source vs 0.024 in the aggregate study. The sums of the frequency values for both loci are closer to 1 in the aggregate study.	Pepinski, W., Niemcunowicz-Janica, A., Skawronska, M., Koc-Zorawska, E., Janica, J., and Soltyszewski, I. (2004). Allele distribution of 15 STR loci in a population sample of Byelorussian minority residing in the northeastern Poland. Forensic Science International 139, 265–267. 10.1016/j.forsciint.2003.11.013.
Brazil.10	The frequency value assigned to D18S51 allele 7 in the source is assigned to D5S818 in the aggregate study. The frequency value assigned to vWA allele 7 in the source is assigned to TPOX in the aggregate study. The frequency values for alleles 12 and 13 are the same between the source and aggregate study, but were assigned to different loci. The source includes a frequency value for FGA allele 46…	Fridman, C., Dos Santos, P.C.C., Kohler, P., Garcia, C.F., Lopez, L.F., Massad, E., and Gattás, G.J.F. (2008). Brazilian population profile of 15 STR markers. Forensic Science International: Genetics 2, e1–e4. 10.1016/j.fsigen.2007.09.003.
Brazil.6	The source paper has frequency values for alleles 44.2 and 45.2 at FGA that are not included in the aggregate study. STRBase has a record of both of these alleles. The sum of the frequency values for locus FGA is closer to 1 in the source.	De Assis Poiares, L., De Sá Osorio, P., Spanhol, F.A., Coltre, S.C., Rodenbusch, R., Gusmão, L., Largura, A., Sandrini, F., and Da Silva, C.M.D. (2010). Allele frequencies of 15 STRs in a representative sample of the Brazilian population. Forensic Science International: Genetics 4, e61–e63. 10.1016/j.fsigen.2009.05.006.
China.18	There are frequency values reported for FGA allele 25.2 and D21S11 alleles 28.2, 29.2, 30.3, 34, 34.2 in the source that are not included in the aggregate study. All of these alleles are documented in STRBase. The sum of the frequency values for locus FGA is closer to 1 in the source. The sums of the frequency values for locus D21S11 are about the same relative to 1 in source and aggregate study.	Zeng, Z.S., Zheng, X.D., Zhu, Y.L., Wang, Z.Q., Xiang, Z.D., Meng, X.S., Wang, T.P., and Dong, Z.M. (2007). Population genetic data of 15 STR loci in Han population of Henan province (central China). Legal Medicine 9, 30–32. 10.1016/j.legalmed.2006.08.002.
China.27	The frequency values reported by the aggregate study are all different from those reported by the source, but are reasonably close in value and match up with the same alleles. The sums of the frequency values for all loci are closer to 1 in the aggregate study.	Kraaijenbrink, T., Zuniga, S., Su, B., Shi, H., Xiao, C.-J., Tang, W.-R., and De Knijff, P. (2008). Allele frequency distribution of 21 forensic autosomal STRs in 7 populations from Yunnan, China. Forensic Science International: Genetics 3, e11–e12. 10.1016/j.fsigen.2008.02.007.
China.3	The frequency values for allele 8 are the same but mixed up between loci when comparing the aggregate study to the source. The source table has a confusing layout which makes it unclear what frequency values are assigned to what alleles, and impacts how the table is copied into Excel.	Liu, C., Liu, C., and Wang, H. (2006). STR data for the 15 loci from three minority populations in Guangxi municipality in South China. Forensic Science International 162, 49–52. 10.1016/j.forsciint.2006.06.015.
China.30	The rounding is different for allele 8 at locus D7S820 in the aggregate study compared to the cited source.	Kraaijenbrink, T., Zuniga, S., Su, B., Shi, H., Xiao, C.-J., Tang, W.-R., and De Knijff, P. (2008). Allele frequency distribution of 21 forensic autosomal STRs in 7 populations from Yunnan, China. Forensic Science International: Genetics 3, e11–e12. 10.1016/j.fsigen.2008.02.007.
China.32	The frequency values reported by the aggregate study are all different from those reported by the source, but are reasonably close in value and match up with the same alleles. The sums of the frequency values for all loci are closer to 1 in the aggregate study.	Kraaijenbrink, T., Zuniga, S., Su, B., Shi, H., Xiao, C.-J., Tang, W.-R., and De Knijff, P. (2008). Allele frequency distribution of 21 forensic autosomal STRs in 7 populations from Yunnan, China. Forensic Science International: Genetics 3, e11–e12. 10.1016/j.fsigen.2008.02.007.
China.35	The frequency values reported by the aggregate study are all different from those reported by the source, but are somewhat close in value and match up with the same alleles. The sums of the frequency values for all loci are closer to 1 in the aggregate study.	Kraaijenbrink, T., Zuniga, S., Su, B., Shi, H., Xiao, C.-J., Tang, W.-R., and De Knijff, P. (2008). Allele frequency distribution of 21 forensic autosomal STRs in 7 populations from Yunnan, China. Forensic Science International: Genetics 3, e11–e12. 10.1016/j.fsigen.2008.02.007.
China.36	D7S820 allele 8 frequency value is 0.135416667 in the source vs 0.195652174 in the aggregate study. The sum of the frequency values at this locus is closer to 1 in the aggregate study.	Kraaijenbrink, T., Zuniga, S., Su, B., Shi, H., Xiao, C.-J., Tang, W.-R., and De Knijff, P. (2008). Allele frequency distribution of 21 forensic autosomal STRs in 7 populations from Yunnan, China. Forensic Science International: Genetics 3, e11–e12. 10.1016/j.fsigen.2008.02.007.
China.6	The source has frequency values written to greater precision (more decimal points) compared to the aggregate study.	Chang, Y., Wen, J., Yang, L., Cai, J., Aly, S.M., Liu, Q., Guo, Y., and Gu, Y. (2012). Genetic polymorphism of 17 STR loci in Chinese population from Hunan province in Central south China. Forensic Science International: Genetics 6, e151–e153. 10.1016/j.fsigen.2012.02.011.
Cree.243	There are frequency values for D19S433 allele 11, D7S820 allele 7, and D8S1179 allele 8 reported by the source that were not included in the aggregate study. The sums of the frequency values for all these loci are closer to 1 in the source.	Laurin, N., and Milot, E. (2014). Population genetic data of the AmpFℓSTR® Identifiler® Plus and PowerPlex® 16 HS STR loci in four Canadian populations. Int J Legal Med 128, 277–278. 10.1007/s00414-013-0899-3.
Eq.Guinea.1	The frequency values assigned to alleles 25-35 D21S11 in the aggregate study are the same as those assigned to alleles 26-35.2 in the source – values shifted up one allele.	Calzada, P., Suárez, I., García, S., Barrot, C., Sánchez, C., Ortega, M., Mas, J., Huguet, E., Corbella, J., and Gené, M. (2005). The Fang population of Equatorial Guinea characterised by 15 STR-PCR polymorphisms. Int J Legal Med 119, 107–110. 10.1007/s00414-004-0505-9.
“Guam Chamorros” from the FBI expanded dataset	The sums of the frequency values for all loci are closer to 1 in the aggregate study.	Steffen, C.R., Coble, M.D., Gettings, K.B., and Vallone, P.M. (2017). Corrigendum to ‘U.S. Population Data for 29 Autosomal STR Loci’ [Forensic Sci. Int. Genet. 7 (2013) e82–e83]. Forensic Science International: Genetics 31, e36–e40. 10.1016/j.fsigen.2017.08.011.
Greece.1	D21S11 allele 33.2 frequency value is 0.035 in the source vs 0.034 in the aggregate study. The sum of the frequency values at this locus is closer to 1 in the aggregate study.	Skitsa, I., Salas, A., Lareu, M., and Carracedo, Á. (2003). STR-CODIS typing in Greece. Forensic Science International 137, 104–106. 10.1016/S0379-0738(03)00298-6.
Greece.3	D7S820 allele 10 frequency value is 0.295 in the source vs 0.265 in the aggregate study. The sum of the frequency values at this locus is closer to 1 in the aggregate study.	Cariolou, M.A., Manoli, P., Demetriou, N., Bashiardes, E., Karagrigoriou, A., and Budowle, B. (2006). Allele distribution of 15 STR loci used for human identity purposes in the Greek Cypriot population of the island of Cyprus. Forensic Science International 164, 75–78. 10.1016/j.forsciint.2005.10.002.
Guinea-Bissua	Frequency values reported by the source for D18S51 alleles 27-36 were assigned to D21S11 in the aggregate study.	Gonçalves, R., Jesus, J., Fernandes, A.T., and Brehm, A. (2002). Genetic profile of a multi-ethnic population from Guiné-Bissau (west African coast) using the new PowerPlex® 16 System kit. Forensic Science International 129, 78–80. 10.1016/S0379-0738(02)00204-9.
Inuit.2	The source includes a frequency value for FGA allele <18 which was assigned to an allele “108.1” in the aggregate study - this could be a consequence of us converting Supplement 1 into individual CSV files for each population. STRBase reports alleles 12.2-17.2 for FGA.	Budowle, B., Chidambaram, A., Strickland, L., Beheim, C.W., Taft, G.M., and Chakraborty, R. (2002). Population studies on three Native Alaska population groups using STR loci. Forensic Science International 129, 51–57. 10.1016/S0379-0738(02)00209-8.
Inuit.3	The frequency value assigned to TPOX allele 11.3 in the aggregate study is the same as that assigned to allele 12 in the source.	Budowle, B., Chidambaram, A., Strickland, L., Beheim, C.W., Taft, G.M., and Chakraborty, R. (2002). Population studies on three Native Alaska population groups using STR loci. Forensic Science International 129, 51–57. 10.1016/S0379-0738(02)00209-8.
Korea.1	D3S1358 allele 16 frequency value is 0.2767 in the source vs 0.2757 in the aggregate study. The sum of the frequency values at this locus is closer to 1 in the source.	Budowle, B., Shea, B., Niezgoda, S., and Chakraborty, R. (2001). CODIS STR loci data from 41 sample populations. J Forensic Sci 46, 453–489.
Korea.3	The source has frequency values written to greater precision (more decimal points) compared to the aggregate study.	Park, J.-H., Hong, S.-B., Kim, J.-Y., Chong, Y., Han, S., Jeon, C.-H., and Ahn, H.-J. (2013). Genetic variation of 23 autosomal STR loci in Korean population. Forensic Science International: Genetics 7, e76–e77. 10.1016/j.fsigen.2012.10.005.
Lithuania	A frequency value is reported for D81179 allele 8 in the source that is not included in the aggregate study. The sum of the frequency values at this locus is closer to 1 in the aggregate study. There are different degrees of rounding the frequency value for allele 14 at locus vWA between the aggregate study and source.	Pepinski, W., Niemcunowicz-Janica, A., Skawronska, M., Koc-Zorawska, E., Janica, J., and Soltyszewski, I. (2004). Allele distribution of 15 STR loci in a population sample of the Lithuanian minority residing in the Northeastern Poland. Forensic Science International 144, 65–67. 10.1016/j.forsciint.2004.01.023.
Nat.Am.20	The frequency value assigned to FGA allele >30 in the source was reported as allele “108.1” by the aggregate study – this could be a consequence of us converting Supplement 1 into individual CSV files for each population. STRBase reports alleles 30.2-51.2 for FGA.	Gross, A.M., and Budowle, B. (2006). Minnesota Population Data on 15 STR Loci Using the IdentifilerTM Kit. J Forensic Sci 51, 1410–1413. 10.1111/j.1556-4029.2006.00280.x.
Nat.Am.9	In the aggregate study, the frequency values assigned to vWA alleles 19-22 are those reported for alleles 18-21 in the source paper.	Rangel-Villalobos, H., Martínez-Sevilla, V.M., Salazar-Flores, J., Martínez-Cortez, G., Muñoz-Valle, J.F., Galaviz-Hernández, C., Lazalde-Ramos, B.P., and Sosa-Macías, M. (2013). Forensic parameters for 15 STRs in eight Amerindian populations from the north and west of Mexico. Forensic Science International: Genetics 7, e62–e65. 10.1016/j.fsigen.2013.02.003.
Poland.6	D16S539 allele 8 frequency value is 0.006 in the source vs 0.015 in the aggregate study. D8S1179 allele 11 frequency value is 0.115 in the source vs 0.092 in the aggregate study. The sums of the frequency values for both loci are closer to 1 in the aggregate study.	Pepinski, W., Janica, J., Skawronska, M., Niemcunowicz-Janica, A., and Soltyszewski, I. (2001). Population genetics of 15 STR loci in the population of Podlasie (NE Poland). Forensic Science International 124, 226–227. 10.1016/S0379-0738(01)00603-X.
Russia.1	The frequency values for locus vWA are different for alleles 14-21 when comparing the aggregate study and source. The sum of the frequency values at this locus is closer to 1 in the aggregate study.	Zhivotovsky, L.A., Malyarchuk, B.A., Derenko, M.V., Wozniak, M., and Grzybowski, T. (2009). Developing STR databases on structured populations: The native South Siberian population versus the Russian population. Forensic Science International: Genetics 3, e111–e116. 10.1016/j.fsigen.2008.08.001.
Rwanda	Frequency values reported by the source for alleles 8-9, 11-15, and 16 are shifted relative to those reported by the aggregate study at locus D16S539. (ex. The value for allele 9 in the aggregate study was assigned to allele 8 in the source)	Tofanelli, S., Boschi, I., Bertoneri, S., Coia, V., Taglioli, L., Franceschi, M.G., Destro-Bisol, G., Pascali, V., and Paoli, G. (2003). Variation at 16 STR loci in Rwandans (Hutu) and implications on profile frequency estimation in Bantu-speakers. Int J Legal Med 117, 121–126. 10.1007/s00414-002-0349-0.
Salishan.243	D7S820 allele 7 and D8S1179 allele 8 frequency values in the aggregate study are the values assigned to the Cree population from the same source.	Laurin, N., and Milot, E. (2014). Population genetic data of the AmpFℓSTR® Identifiler® Plus and PowerPlex® 16 HS STR loci in four Canadian populations. Int J Legal Med 128, 277–278. 10.1007/s00414-013-0899-3.
Serbia.1	The source has frequency values written to greater precision (more decimal points) compared to the aggregate study.	Novković, T., Panić, B., Banjac, A., Đekić, T.K., Tomišić-Kosić, I., Vučetić-Dragović, A., Stamenković, G., Blagojević, J., Marjanović, D., and Pojskić, N. (2010). Genetic polymorphisms of 15 AmpFlSTR Identifiler loci in a Serbian population. Forensic Science International: Genetics 4, e149–e150. 10.1016/j.fsigen.2009.08.012.
SerbianVoj	Table attributed to ServianVoj by the aggregate study matches the table for WSlovakia from the same source.	Rębała, K., Veselinović, I., Siváková, D., Patskun, E., Kravchenko, S., and Szczerkowska, Z. (2014). Northern Slavs from Serbia do not show a founder effect at autosomal and Y-chromosomal STRs and retain their paternal genetic heritage. Forensic Science International: Genetics 8, 126–131. 10.1016/j.fsigen.2013.08.011.
Spain.3	The source types more and different loci than what is present in the aggregate study. Tried to find a source that matched the aggregate study table better and could not find one.	García, O., Alonso, J., Cano, J.A., García, R., Luque, G.M., Martín, P., De Yuso, I.M., Maulini, S., Parra, D., and Yurrebaso, I. (2012). Population genetic data and concordance study for the kits Identifiler, NGM, PowerPlex ESX 17 System and Investigator ESSplex in Spain. Forensic Science International: Genetics 6, e78–e79. 10.1016/j.fsigen.2011.05.010.
Syria	Table attributed to the Syria by the aggregate study matches the table for the Morocco from the same source paper.	Abdin, L., Shimada, I., Brinkmann, B., and Hohoff, C. (2003). Analysis of 15 short tandem repeats reveals significant differences between the Arabian populations from Morocco and Syria. Legal Medicine 5, S150–S155. 10.1016/S1344-6223(02)00129-3.
Tartar.1	D16S539 allele 12 frequency value is 0.289 in the source vs 0.291 in the aggregate study. D13S317 allele 13 frequency value is 0.005 in the source vs 0.048 in the aggregate study. D21S11 allele 27 frequency value is 0.09 in the source vs 0.009 in the aggregate study. FGA allele 30 frequency value is 0.022 in the source vs 0.009 in the aggregate study. The sums of the allele frequency values for a…	Pepinski, W., Niemcunowicz-Janica, A., Skawronska, M., Janica, J., Koc-Zorawska, E., Aleksandrowicz-Bukin, M., and Soltyszewski, I. (2005). Genetic data on 15 STR loci in the ethnic group of Polish Tatars residing in the area of Podlasie (Northeastern Poland). Forensic Science International 149, 263–265. 10.1016/j.forsciint.2004.07.009.
Tibet.4	D18S51 allele 21 frequency value is 0.0054 in the source vs 0.0161 in the aggregate study. The sum of the frequency values at this locus is closer to 1 in the aggregate study.	Kang, L., and Li, S. (2005). Allele frequencies of 15 STR loci of Luoba ethnic group in Tibet (Southwestern China). Forensic Science International 155, 219–221. 10.1016/j.forsciint.2004.12.022.
Trin.Af	FGA allele 27 frequency value is 0.0188 in the source vs 0.0138 in the aggregate study. D21S11 allele 34 frequency value is 0.0188 in the source vs 0.0158 in the aggregate study. D18S51 allele 11 frequency value is 0.0256 in the source vs 0.0255 in the aggregate study. The sums of the frequency values for all the loci are closer to 1 in the source.	Budowle, B., Shea, B., Niezgoda, S., and Chakraborty, R. (2001). CODIS STR loci data from 41 sample populations. J Forensic Sci 46, 453–489.
Tunisia.2	The aggregate study cites a paper titled “Tunisian population data on 15 PC-based loci” while I could only find one titled “Tunisian population allele frequencies for 15 PCR-based loci” by the same main authors. For the most part, allele frequency values reported by the aggregate study are at a greater precision compared to those reported by the source found. The sums of the frequency values for …	Brandt-Casadevall, C., Ben Dhiab, M., Taroni, F., Gehrig, C., Dimo-Simonin, N., Zemni, M., and Mangin, P. (2002). Tunisian population data on 15 PCR-based loci. Forensic Sci Int 126, 272–274. 10.1016/s0379-0738(02)00093-2.
Turkey.2	The source includes frequency values for allele <8 for the loci D13S317 and D8S1179 as well as allele >19 for locus D3S1358. All of these alleles were designated as “108.1” in the aggregate study. – this label could be a consequence of us converting Supplement 1 into individual CSV files for each population. STRBase reports D13S317 alleles 5-7.1, D8S1179 allele 7, and D3S1358 allele 20.	Akbasak, B.S., Budowle, B., Reeder, D.J., Redman, J., and Kline, M.C. (2001). Turkish population data with the CODIS multiplex short tandem repeat loci. Forensic Science International 123, 227–229. 10.1016/S0379-0738(01)00532-1.
USAf.1	D21S11 allele 32.2 frequency value is 0.0484 in the source vs 0.0454 in the aggregate study. D5S818 allele 13 frequency value is 0.246 in the source vs 0.245 in the aggregate study. The sums of the frequency values for both loci are closer to 1 in the source.	Budowle, B., Shea, B., Niezgoda, S., and Chakraborty, R. (2001). CODIS STR loci data from 41 sample populations. J Forensic Sci 46, 453–489.
USAf.3	D8S1179 allele 11 frequency value is 0.0361 in the source vs 0.0351 in the aggregate study. D5S818 allele 10 frequency value is 0.0639 in the source vs 0.0635 in the aggregate study. D7S820 allele 8 frequency value is 0.1738 in the source vs 0.1735 in the aggregate study. The sums of the frequency values for all loci are closer to 1 in the source. The frequency values used for locus D18S51 match …	Budowle, B., Shea, B., Niezgoda, S., and Chakraborty, R. (2001). CODIS STR loci data from 41 sample populations. J Forensic Sci 46, 453–489.
USCauc.3	D18S51 allele 22 frequency value is 0.0026 in the source vs 0.0025 in the aggregate study. The sum of the frequency values at this locus is closer to 1 in the aggregate study.	Budowle, B., Shea, B., Niezgoda, S., and Chakraborty, R. (2001). CODIS STR loci data from 41 sample populations. J Forensic Sci 46, 453–489.
USCauc.8	D7S820 allele 8 frequency value is 0.1396 in the source vs 0.1395 in the aggregate study. The sum of the frequency values at this locus is closer to 1 in the aggregate study.	Budowle, B., Shea, B., Niezgoda, S., and Chakraborty, R. (2001). CODIS STR loci data from 41 sample populations. J Forensic Sci 46, 453–489.
USHisp.1	D13S317 allele 10 frequency value is 0.0983 in the source vs 0.0953 in the aggregate study. The sum of the frequency values at this locus is closer to 1 in the source.	Budowle, B., Shea, B., Niezgoda, S., and Chakraborty, R. (2001). CODIS STR loci data from 41 sample populations. J Forensic Sci 46, 453–489.
USHisp.4	D13S317 allele 13 frequency value is 0.1083 in the source vs 0.1053 in the aggregate study. The sum of the frequency values at this locus is closer to 1 in the source.	Budowle, B., Shea, B., Niezgoda, S., and Chakraborty, R. (2001). CODIS STR loci data from 41 sample populations. J Forensic Sci 46, 453–489.
Vietnam.1	D8S1179 allele 13 frequency value is 0.1558 in the source vs 0.1553 in the aggregate study. The sum of the frequency values at this locus is closer to 1 in the source.	Budowle, B., Shea, B., Niezgoda, S., and Chakraborty, R. (2001). CODIS STR loci data from 41 sample populations. J Forensic Sci 46, 453–489.
Budowle “CODIS STR Loci Data from 41 Sample Populations” in general (USAf.1, Bah.Af, USAf.3, Trin.Af, China.1, Asia, Japan.1, Japan.2, Korea.1, Vietnam.1, USCauc.1, USCauc.3, USCauc.5, USCauc.8, USHisp.1, USHisp.2, USHisp.3, USHisp.4, USHisp.5, USHisp.6, USHisp.8, Nat.Am.1, Nat.Am.2, Nat.Am.4)	The aggregate study placed the frequency values for alleles that were named with < or > by the source into the adjacent allele call (ex. <18 will go into allele 17). D3S1358 uses <12 and >19 notation; vWA uses >21 notation; FGA uses <18 and >30; D8S1179 uses <9 and >17; D21S11 uses <24.2 and >36; D18S51 uses <11 and >22; D5S818 uses <7 and >15; D13S317 uses <8 and >15; D7S820 uses >14; CSF1PO use…	Budowle, B., Shea, B., Niezgoda, S., and Chakraborty, R. (2001). CODIS STR loci data from 41 sample populations. J Forensic Sci 46, 453–489.
